# Functional enrichment of alternative splicing events with NEASE reveals insights into tissue identity and diseases

**DOI:** 10.1101/2021.07.14.452376

**Authors:** Zakaria Louadi, Maria L. Elkjaer, Melissa Klug, Chit T. Lio, Amit Fenn, Zsolt Illes, Dario Bongiovanni, Jan Baumbach, Tim Kacprowski, Markus List, Olga Tsoy

## Abstract

Alternative splicing (AS) is an important aspect of gene regulation. Nevertheless, its role in molecular processes and pathobiology is far from understood. A roadblock is that tools for the functional analysis of AS-set events are lacking. To mitigate this, we developed NEASE, a tool integrating pathways with protein-protein and domain-domain interactions to functionally characterize AS events. We show in four application cases how NEASE can identify pathways contributing to tissue identity and cell type development, and how it highlights splicing-related biomarkers. With a unique view on AS, NEASE generates unique and meaningful biological insights complementary to classical pathways analysis.
