## Additional file 3: upregulated exons in neural for "Functional enrichment of alternative splicing events with NEASE reveals insights into tissue identity and diseases"

### Sheet: Table S8spliced domains
Gene name	NCBI gene ID	Gene stable ID	Exon stable ID	Pfam ID	dPSI	Interacting domain	Visualization link
ATP6V0A1	535	ENSG00000033627	ENSE00002384160	PF01496	-	TRUE	https://exbio.wzw.tum.de/digger/ID/exon/ENSE00002384160
ATP2B1	490	ENSG00000070961	ENSE00000909420	PF12424	-	TRUE	https://exbio.wzw.tum.de/digger/ID/exon/ENSE00000909420
DNM1L	10059	ENSG00000087470	ENSE00003507654	PF00350	-	TRUE	https://exbio.wzw.tum.de/digger/ID/exon/ENSE00003507654
SH3GLB1	51100	ENSG00000097033	ENSE00001013176	PF03114	-	TRUE	https://exbio.wzw.tum.de/digger/ID/exon/ENSE00001013176
ABLIM1	3983	ENSG00000099204	ENSE00000811956	PF16182	-	FALSE
TPD52L2	7165	ENSG00000101150	ENSE00001385875	PF04201	-	FALSE
CD99L2	83692	ENSG00000102181	ENSE00003741302	PF12301	-	FALSE
NRBP1	29959	ENSG00000115216	ENSE00001561634	PF07714	-	TRUE	https://exbio.wzw.tum.de/digger/ID/exon/ENSE00001561634
CLTA	1211	ENSG00000122705	ENSE00000699567	PF01086	-	TRUE	https://exbio.wzw.tum.de/digger/ID/exon/ENSE00000699567
PARP6	56965	ENSG00000137817	ENSE00003550643	PF00644	-	FALSE
ABI2	10152	ENSG00000138443	ENSE00003679000	PF07815	-	TRUE	https://exbio.wzw.tum.de/digger/ID/exon/ENSE00003679000
DYM	54808	ENSG00000141627	ENSE00001644520	PF09742	-	FALSE
HERC4	26091	ENSG00000148634	ENSE00001095768	PF00632	-	TRUE	https://exbio.wzw.tum.de/digger/ID/exon/ENSE00001095768
NPTN	27020	ENSG00000156642	ENSE00003628659	PF13927	-	TRUE	https://exbio.wzw.tum.de/digger/ID/exon/ENSE00003628659
CLTB	1212	ENSG00000175416	ENSE00001196736	PF01086	-	TRUE	https://exbio.wzw.tum.de/digger/ID/exon/ENSE00001196736
EXOC7	23265	ENSG00000182473	ENSE00003586049	PF03081	-	FALSE
ASPH	444	ENSG00000198363	ENSE00001316358	PF05279	-	FALSE

### Sheet: Table S9 affected edges
Gene name	NCBI gene ID	dPSI	Pfam ID	Number of affected interactions	Affected binding
HERC4	26091	-	PF00632	10	HERC6,RAD23A,USP5,UBE2D2,UBE2J2,BAG3,UBE2L3,UBE2E3,UBC,HERC4
ATP6V0A1	535	-	PF01496	7	ATP6V1E1,ATP6V0A2,ATP6V1B1,ATP6V0D2,ATP6V1D,ATP6V0E1,ATP6V0D1
CLTB	1212	-	PF01086	6	HIP1R,CLTCL1,VPS41,PICALM,HIP1,CLTC
DNM1L	10059	-	PF00350	5	MYH11,DDX39B,EIF4A3,DDX21,DNM1L
SH3GLB1	51100	-	PF03114	4	SH3GLB2,SH3GLB1,SH3GL1,ARHGAP17
ABI2	10152	-	PF07815	4	CYFIP1,NCKAP1L,NCKAP1,CYFIP2
CLTA	1211	-	PF01086	3	PICALM,CLTCL1,CLTC
NRBP1	29959	-	PF07714	2	GSK3B,CD2AP
ATP2B1	490	-	PF12424	1	CALM1
NPTN	27020	-	PF13927	1	BSG

### Sheet: Table S10 gene-level enrichment
Gene_set	Term	Overlap	P-value	Adjusted P-value	Old P-value	Old Adjusted P-value	Odds Ratio	Combined Score	Genes
KEGG_2019_Human	Endocrine and other factor-regulated calcium reabsorption	4/48	1.56745e-05	0.00114424	0	0	30.6518	339.115	CLTB;CLTA;AP2A1;ATP2B1
KEGG_2019_Human	Synaptic vesicle cycle	4/78	0.00010707	0.00390805	0	0	18.1979	166.366	CLTB;CLTA;AP2A1;ATP6V0A1
KEGG_2019_Human	Lysosome	4/123	0.000613092	0.0149186	0	0	11.2907	83.5172	AP1B1;CLTB;CLTA;ATP6V0A1
KEGG_2019_Human	cGMP-PKG signaling pathway	4/166	0.00186282	0.0339964	0	0	8.27579	52.0189	PPP3CA;ATP2B1;MEF2D;GTF2I
KEGG_2019_Human	Huntington disease	4/193	0.00321209	0.0468965	0	0	7.08385	40.6672	DCTN4;CLTB;CLTA;AP2A1
KEGG_2019_Human	Endocytosis	4/244	0.00733417	0.0892325	0	0	5.56412	27.3488	SH3GLB1;CLTB;CLTA;AP2A1
KEGG_2019_Human	Basal transcription factors	2/45	0.00886105	0.0924081	0	0	15.1689	71.6895	MNAT1;GTF2I
KEGG_2019_Human	Protein processing in endoplasmic reticulum	3/165	0.0152537	0.13919	0	0	6.1034	25.5301	SEC24B;DNAJC1;SEC24C
KEGG_2019_Human	Bacterial invasion of epithelial cells	2/74	0.0228067	0.184988	0	0	9.04599	34.2002	CLTB;CLTA
KEGG_2019_Human	T cell receptor signaling pathway	2/101	0.040403	0.294942	0	0	6.56996	21.082	PPP3CA;DLG1
KEGG_2019_Human	Human T-cell leukemia virus 1 infection	2/219	0.15151	0.460844	0	0	2.97953	5.62267	PPP3CA;DLG1
KEGG_2019_Human	Mineral absorption	1/51	0.148797	0.460844	0	0	6.41516	12.222	ATP2B1
KEGG_2019_Human	Amyotrophic lateral sclerosis (ALS)	1/51	0.148797	0.460844	0	0	6.41516	12.222	PPP3CA
KEGG_2019_Human	Vibrio cholerae infection	1/50	0.146101	0.460844	0	0	6.54641	12.5918	ATP6V0A1
KEGG_2019_Human	Human immunodeficiency virus 1 infection	2/212	0.143894	0.460844	0	0	3.07994	5.97102	PPP3CA;AP1B1
KEGG_2019_Human	Nucleotide excision repair	1/47	0.137961	0.460844	0	0	6.9744	13.8148	MNAT1
KEGG_2019_Human	Regulation of actin cytoskeleton	2/214	0.146061	0.460844	0	0	3.05057	5.86848	ABI2;ARHGEF7
KEGG_2019_Human	Vasopressin-regulated water reabsorption	1/44	0.129744	0.460844	0	0	7.46212	15.2391	DCTN4
KEGG_2019_Human	Calcium signaling pathway	2/188	0.118487	0.460844	0	0	3.48158	7.42605	PPP3CA;ATP2B1
KEGG_2019_Human	Axon guidance	2/181	0.111314	0.460844	0	0	3.61901	7.94518	PPP3CA;ABLIM1
KEGG_2019_Human	Tuberculosis	2/179	0.109287	0.460844	0	0	3.66028	8.10304	PPP3CA;ATP6V0A1
KEGG_2019_Human	SNARE interactions in vesicular transport	1/34	0.101795	0.460844	0	0	9.72825	22.227	VTI1A
KEGG_2019_Human	Collecting duct acid secretion	1/27	0.0817076	0.460844	0	0	12.3517	30.9363	ATP6V0A1
KEGG_2019_Human	Proteasome	1/45	0.132491	0.460844	0	0	7.29216	14.7392	PSME4
KEGG_2019_Human	TNF signaling pathway	1/110	0.293899	0.475715	0	0	2.934	3.59275	DNM1L
KEGG_2019_Human	Leukocyte transendothelial migration	1/112	0.298365	0.475715	0	0	2.88085	3.48421	CTNND1
KEGG_2019_Human	Glutamatergic synapse	1/114	0.302803	0.475715	0	0	2.82957	3.38041	PPP3CA
KEGG_2019_Human	Cell cycle	1/124	0.324583	0.475715	0	0	2.59822	2.92355	STAG2
KEGG_2019_Human	Oocyte meiosis	1/125	0.326724	0.475715	0	0	2.57713	2.88288	PPP3CA
KEGG_2019_Human	Osteoclast differentiation	1/127	0.330986	0.475715	0	0	2.53597	2.80397	PPP3CA
KEGG_2019_Human	Oxidative phosphorylation	1/133	0.343612	0.475715	0	0	2.41997	2.58511	ATP6V0A1
KEGG_2019_Human	Natural killer cell mediated cytotoxicity	1/131	0.33943	0.475715	0	0	2.45744	2.65524	PPP3CA
KEGG_2019_Human	Dopaminergic synapse	1/131	0.33943	0.475715	0	0	2.45744	2.65524	PPP3CA
KEGG_2019_Human	Insulin signaling pathway	1/137	0.351899	0.475715	0	0	2.34832	2.45261	EXOC7
KEGG_2019_Human	Apelin signaling pathway	1/137	0.351899	0.475715	0	0	2.34832	2.45261	MEF2D
KEGG_2019_Human	Ubiquitin mediated proteolysis	1/137	0.351899	0.475715	0	0	2.34832	2.45261	HERC4
KEGG_2019_Human	Th17 cell differentiation	1/107	0.287147	0.475715	0	0	3.0175	3.76511	PPP3CA
KEGG_2019_Human	Autophagy	1/128	0.333107	0.475715	0	0	2.51588	2.76568	SH3GLB1
KEGG_2019_Human	Parathyroid hormone synthesis, secretion and action	1/106	0.284883	0.475715	0	0	3.04639	3.82528	MEF2D
KEGG_2019_Human	Glucagon signaling pathway	1/103	0.278046	0.475715	0	0	3.13646	4.01457	PPP3CA
KEGG_2019_Human	Human papillomavirus infection	2/330	0.278894	0.475715	0	0	1.96012	2.50292	DLG1;ATP6V0A1
KEGG_2019_Human	C-type lectin receptor signaling pathway	1/104	0.280332	0.475715	0	0	3.10586	3.94997	PPP3CA
KEGG_2019_Human	VEGF signaling pathway	1/59	0.17007	0.475715	0	0	5.52809	9.79326	PPP3CA
KEGG_2019_Human	Long-term potentiation	1/67	0.190819	0.475715	0	0	4.85606	8.04372	PPP3CA
KEGG_2019_Human	Amphetamine addiction	1/68	0.193377	0.475715	0	0	4.78334	7.85959	PPP3CA
KEGG_2019_Human	Epithelial cell signaling in Helicobacter pylori infection	1/68	0.193377	0.475715	0	0	4.78334	7.85959	ATP6V0A1
KEGG_2019_Human	B cell receptor signaling pathway	1/71	0.201001	0.475715	0	0	4.57765	7.34458	PPP3CA
KEGG_2019_Human	Renin secretion	1/69	0.195926	0.475715	0	0	4.71276	7.68189	PPP3CA
KEGG_2019_Human	Salivary secretion	1/90	0.247671	0.475715	0	0	3.59696	5.02011	ATP2B1
KEGG_2019_Human	Rheumatoid arthritis	1/91	0.250052	0.475715	0	0	3.55681	4.93005	ATP6V0A1
KEGG_2019_Human	Th1 and Th2 cell differentiation	1/92	0.252425	0.475715	0	0	3.51755	4.8424	PPP3CA
KEGG_2019_Human	Aldosterone synthesis and secretion	1/98	0.266509	0.475715	0	0	3.29897	4.36238	ATP2B1
KEGG_2019_Human	Pancreatic secretion	1/98	0.266509	0.475715	0	0	3.29897	4.36238	ATP2B1
KEGG_2019_Human	Adherens junction	1/72	0.203527	0.475715	0	0	4.51295	7.18442	CTNND1
KEGG_2019_Human	Necroptosis	1/162	0.401409	0.477129	0	0	1.98117	1.80836	DNM1L
KEGG_2019_Human	Tight junction	1/170	0.416451	0.477129	0	0	1.88662	1.65265	DLG1
KEGG_2019_Human	Hepatocellular carcinoma	1/168	0.412726	0.477129	0	0	1.90941	1.68977	SMARCC2
KEGG_2019_Human	Alzheimer disease	1/171	0.418305	0.477129	0	0	1.87543	1.63452	PPP3CA
KEGG_2019_Human	Hippo signaling pathway	1/160	0.397589	0.477129	0	0	2.00629	1.85047	DLG1
KEGG_2019_Human	Oxytocin signaling pathway	1/153	0.38403	0.477129	0	0	2.09943	2.00923	PPP3CA
KEGG_2019_Human	Wnt signaling pathway	1/158	0.393745	0.477129	0	0	2.03205	1.89398	PPP3CA
KEGG_2019_Human	Phagosome	1/152	0.382068	0.477129	0	0	2.11344	2.03346	ATP6V0A1
KEGG_2019_Human	Adrenergic signaling in cardiomyocytes	1/145	0.368165	0.477129	0	0	2.21696	2.21524	ATP2B1
KEGG_2019_Human	Cellular senescence	1/160	0.397589	0.477129	0	0	2.00629	1.85047	PPP3CA
KEGG_2019_Human	NOD-like receptor signaling pathway	1/178	0.431121	0.484182	0	0	1.80062	1.51498	DNM1L
KEGG_2019_Human	Kaposi sarcoma-associated herpesvirus infection	1/186	0.445428	0.485317	0	0	1.72206	1.39266	PPP3CA
KEGG_2019_Human	Transcriptional misregulation in cancer	1/186	0.445428	0.485317	0	0	1.72206	1.39266	SS18
KEGG_2019_Human	Viral carcinogenesis	1/201	0.471306	0.505961	0	0	1.59169	1.19735	DLG1
KEGG_2019_Human	Rap1 signaling pathway	1/206	0.479665	0.507471	0	0	1.55248	1.14056	CTNND1
KEGG_2019_Human	cAMP signaling pathway	1/212	0.489524	0.510504	0	0	1.50787	1.07711	ATP2B1
KEGG_2019_Human	Human cytomegalovirus infection	1/225	0.510259	0.524633	0	0	1.41943	0.955042	PPP3CA
KEGG_2019_Human	Thermogenesis	1/231	0.519547	0.526763	0	0	1.38198	0.904915	SMARCC2
KEGG_2019_Human	MAPK signaling pathway	1/295	0.608447	0.608447	0	0	1.07763	0.535415	PPP3CA

### Sheet: Table S11NEASE enrichment
Pathway ID	Pathway name	Source	Spliced genes (number of interactions affecting the pathway)	p_value	adj p_value	Nease score
path:hsa04721	Synaptic vesicle cycle - Homo sapiens (human)	KEGG	ATP6V0A1 (7), CLTA (2), CLTB (2)	2.02762e-16	6.50866e-14	27.1811
path:hsa04966	Collecting duct acid secretion - Homo sapiens (human)	KEGG	ATP6V0A1 (7)	3.93779e-13	6.32015e-11	12.4047
path:hsa04142	Lysosome - Homo sapiens (human)	KEGG	ATP6V0A1 (3), CLTA (2), CLTB (2)	1.44265e-10	1.54363e-08	17.0448
path:hsa00190	Oxidative phosphorylation - Homo sapiens (human)	KEGG	ATP6V0A1 (7)	1.12131e-09	8.99849e-08	8.95028
path:hsa05323	Rheumatoid arthritis - Homo sapiens (human)	KEGG	ATP6V0A1 (7)	1.74962e-09	1.12326e-07	8.75706
path:hsa05110	Vibrio cholerae infection - Homo sapiens (human)	KEGG	ATP6V0A1 (7)	2.40995e-08	1.28932e-06	7.61799
path:hsa04145	Phagosome - Homo sapiens (human)	KEGG	ATP6V0A1 (7)	2.06137e-06	9.45284e-05	5.68584
path:hsa05120	Epithelial cell signaling in Helicobacter pylori infection - Homo sapiens (human)	KEGG	ATP6V0A1 (7)	4.77273e-05	0.00191506	4.32123
path:hsa04961	Endocrine and other factor-regulated calcium reabsorption - Homo sapiens (human)	KEGG	CLTA (2), CLTB (2)	0.00032214	0.0114897	4.93837
path:hsa05016	Huntington disease - Homo sapiens (human)	KEGG	CLTA (2), CLTB (3)	0.00127992	0.0410855	4.09106
path:hsa04144	Endocytosis - Homo sapiens (human)	KEGG	SH3GLB1 (3), CLTA (2), CLTB (2)	0.00221309	0.0645819	4.5986
path:hsa05100	Bacterial invasion of epithelial cells - Homo sapiens (human)	KEGG	NRBP1 (1), CLTA (2), CLTB (2)	0.00251523	0.0672825	4.50233
path:hsa05165	Human papillomavirus infection - Homo sapiens (human)	KEGG	ATP6V0A1 (7), NRBP1 (1)	0.0166319	0.410679	1.77906
path:hsa03013	RNA transport - Homo sapiens (human)	KEGG	DNM1L (2), ABI2 (2)	0.0184862	0.423861	2.45105
path:hsa00565	Ether lipid metabolism - Homo sapiens (human)	KEGG		1	1	0
path:hsa04727	GABAergic synapse - Homo sapiens (human)	KEGG		1	1	0
path:hsa05231	Choline metabolism in cancer - Homo sapiens (human)	KEGG		1	1	0
path:hsa05230	Central carbon metabolism in cancer - Homo sapiens (human)	KEGG		1	1	0
path:hsa00564	Glycerophospholipid metabolism - Homo sapiens (human)	KEGG		1	1	0
path:hsa04666	Fc gamma R-mediated phagocytosis - Homo sapiens (human)	KEGG		1	1	0
path:hsa00561	Glycerolipid metabolism - Homo sapiens (human)	KEGG		1	1	0
path:hsa00240	Pyrimidine metabolism - Homo sapiens (human)	KEGG		1	1	0
path:hsa00563	Glycosylphosphatidylinositol (GPI)-anchor biosynthesis - Homo sapiens (human)	KEGG		1	1	0
path:hsa05134	Legionellosis - Homo sapiens (human)	KEGG		1	1	0
path:hsa05211	Renal cell carcinoma - Homo sapiens (human)	KEGG		1	1	0
path:hsa00051	Fructose and mannose metabolism - Homo sapiens (human)	KEGG		1	1	0
path:hsa00010	Glycolysis / Gluconeogenesis - Homo sapiens (human)	KEGG		1	1	0
path:hsa00480	Glutathione metabolism - Homo sapiens (human)	KEGG		1	1	0
path:hsa05132	Salmonella infection - Homo sapiens (human)	KEGG		1	1	0
path:hsa00562	Inositol phosphate metabolism - Homo sapiens (human)	KEGG		1	1	0
path:hsa04726	Serotonergic synapse - Homo sapiens (human)	KEGG		1	1	0
path:hsa04930	Type II diabetes mellitus - Homo sapiens (human)	KEGG		1	1	0
path:hsa05218	Melanoma - Homo sapiens (human)	KEGG		1	1	0
path:hsa05340	Primary immunodeficiency - Homo sapiens (human)	KEGG		1	1	0
path:hsa04612	Antigen processing and presentation - Homo sapiens (human)	KEGG		1	1	0
path:hsa00020	Citrate cycle (TCA cycle) - Homo sapiens (human)	KEGG		1	1	0
path:hsa04610	Complement and coagulation cascades - Homo sapiens (human)	KEGG		1	1	0
path:hsa00790	Folate biosynthesis - Homo sapiens (human)	KEGG		1	1	0
path:hsa00250	Alanine, aspartate and glutamate metabolism - Homo sapiens (human)	KEGG		1	1	0
path:hsa04920	Adipocytokine signaling pathway - Homo sapiens (human)	KEGG		1	1	0
path:hsa04710	Circadian rhythm - Homo sapiens (human)	KEGG		1	1	0
path:hsa04664	Fc epsilon RI signaling pathway - Homo sapiens (human)	KEGG		1	1	0
path:hsa04723	Retrograde endocannabinoid signaling - Homo sapiens (human)	KEGG		1	1	0
path:hsa00130	Ubiquinone and other terpenoid-quinone biosynthesis - Homo sapiens (human)	KEGG		1	1	0
path:hsa04724	Glutamatergic synapse - Homo sapiens (human)	KEGG		1	1	0
path:hsa04260	Cardiac muscle contraction - Homo sapiens (human)	KEGG		1	1	0
path:hsa05332	Graft-versus-host disease - Homo sapiens (human)	KEGG		1	1	0
path:hsa05330	Allograft rejection - Homo sapiens (human)	KEGG		1	1	0
path:hsa04520	Adherens junction - Homo sapiens (human)	KEGG		1	1	0
path:hsa00330	Arginine and proline metabolism - Homo sapiens (human)	KEGG		1	1	0
path:hsa05216	Thyroid cancer - Homo sapiens (human)	KEGG		1	1	0
path:hsa00512	Mucin type O-glycan biosynthesis - Homo sapiens (human)	KEGG		1	1	0
path:hsa00524	Neomycin, kanamycin and gentamicin biosynthesis - Homo sapiens (human)	KEGG		1	1	0
path:hsa04640	Hematopoietic cell lineage - Homo sapiens (human)	KEGG		1	1	0
path:hsa00280	Valine, leucine and isoleucine degradation - Homo sapiens (human)	KEGG		1	1	0
path:hsa00052	Galactose metabolism - Homo sapiens (human)	KEGG		1	1	0
path:hsa00053	Ascorbate and aldarate metabolism - Homo sapiens (human)	KEGG		1	1	0
path:hsa04380	Osteoclast differentiation - Homo sapiens (human)	KEGG		1	1	0
path:hsa04080	Neuroactive ligand-receptor interaction - Homo sapiens (human)	KEGG		1	1	0
path:hsa00910	Nitrogen metabolism - Homo sapiens (human)	KEGG		1	1	0
path:hsa05212	Pancreatic cancer - Homo sapiens (human)	KEGG		1	1	0
path:hsa04914	Progesterone-mediated oocyte maturation - Homo sapiens (human)	KEGG		1	1	0
path:hsa00534	Glycosaminoglycan biosynthesis - heparan sulfate / heparin - Homo sapiens (human)	KEGG		1	1	0
path:hsa00533	Glycosaminoglycan biosynthesis - keratan sulfate - Homo sapiens (human)	KEGG		1	1	0
path:hsa00532	Glycosaminoglycan biosynthesis - chondroitin sulfate / dermatan sulfate - Homo sapiens (human)	KEGG		1	1	0
path:hsa00531	Glycosaminoglycan degradation - Homo sapiens (human)	KEGG		1	1	0
path:hsa05168	Herpes simplex infection - Homo sapiens (human)	KEGG		1	1	0
path:hsa00350	Tyrosine metabolism - Homo sapiens (human)	KEGG		1	1	0
path:hsa00520	Amino sugar and nucleotide sugar metabolism - Homo sapiens (human)	KEGG		1	1	0
path:hsa04210	Apoptosis - Homo sapiens (human)	KEGG		1	1	0
path:hsa04064	NF-kappa B signaling pathway - Homo sapiens (human)	KEGG		1	1	0
path:hsa00510	N-Glycan biosynthesis - Homo sapiens (human)	KEGG		1	1	0
path:hsa00340	Histidine metabolism - Homo sapiens (human)	KEGG		1	1	0
path:hsa00600	Sphingolipid metabolism - Homo sapiens (human)	KEGG		1	1	0
path:hsa04742	Taste transduction - Homo sapiens (human)	KEGG		1	1	0
path:hsa00380	Tryptophan metabolism - Homo sapiens (human)	KEGG		1	1	0
path:hsa05169	Epstein-Barr virus infection - Homo sapiens (human)	KEGG		1	1	0
path:hsa03450	Non-homologous end-joining - Homo sapiens (human)	KEGG		1	1	0
path:hsa04350	TGF-beta signaling pathway - Homo sapiens (human)	KEGG		1	1	0
path:hsa04330	Notch signaling pathway - Homo sapiens (human)	KEGG		1	1	0
path:hsa04725	Cholinergic synapse - Homo sapiens (human)	KEGG		1	1	0
path:hsa00780	Biotin metabolism - Homo sapiens (human)	KEGG		1	1	0
path:hsa04672	Intestinal immune network for IgA production - Homo sapiens (human)	KEGG		1	1	0
path:hsa04216	Ferroptosis - Homo sapiens (human)	KEGG		1	1	0
path:hsa04060	Cytokine-cytokine receptor interaction - Homo sapiens (human)	KEGG		1	1	0
path:hsa00030	Pentose phosphate pathway - Homo sapiens (human)	KEGG		1	1	0
path:hsa00220	Arginine biosynthesis - Homo sapiens (human)	KEGG		1	1	0
path:hsa00785	Lipoic acid metabolism - Homo sapiens (human)	KEGG		1	1	0
path:hsa05020	Prion diseases - Homo sapiens (human)	KEGG		1	1	0
path:hsa04512	ECM-receptor interaction - Homo sapiens (human)	KEGG		1	1	0
path:hsa00604	Glycosphingolipid biosynthesis - ganglio series - Homo sapiens (human)	KEGG		1	1	0
path:hsa05412	Arrhythmogenic right ventricular cardiomyopathy (ARVC) - Homo sapiens (human)	KEGG		1	1	0
path:hsa00360	Phenylalanine metabolism - Homo sapiens (human)	KEGG		1	1	0
path:hsa04614	Renin-angiotensin system - Homo sapiens (human)	KEGG		1	1	0
path:hsa04630	JAK-STAT signaling pathway - Homo sapiens (human)	KEGG		1	1	0
path:hsa05416	Viral myocarditis - Homo sapiens (human)	KEGG		1	1	0
path:hsa04066	HIF-1 signaling pathway - Homo sapiens (human)	KEGG		1	1	0
path:hsa05414	Dilated cardiomyopathy (DCM) - Homo sapiens (human)	KEGG		1	1	0
path:hsa00410	beta-Alanine metabolism - Homo sapiens (human)	KEGG		1	1	0
path:hsa00640	Propanoate metabolism - Homo sapiens (human)	KEGG		1	1	0
path:hsa04940	Type I diabetes mellitus - Homo sapiens (human)	KEGG		1	1	0
path:hsa00500	Starch and sucrose metabolism - Homo sapiens (human)	KEGG		1	1	0
path:hsa00270	Cysteine and methionine metabolism - Homo sapiens (human)	KEGG		1	1	0
path:hsa04950	Maturity onset diabetes of the young - Homo sapiens (human)	KEGG		1	1	0
path:hsa04115	p53 signaling pathway - Homo sapiens (human)	KEGG		1	1	0
path:hsa04623	Cytosolic DNA-sensing pathway - Homo sapiens (human)	KEGG		1	1	0
path:hsa04918	Thyroid hormone synthesis - Homo sapiens (human)	KEGG		1	1	0
path:hsa04137	Mitophagy - animal - Homo sapiens (human)	KEGG		1	1	0
path:hsa00471	D-Glutamine and D-glutamate metabolism - Homo sapiens (human)	KEGG		1	1	0
path:hsa00472	D-Arginine and D-ornithine metabolism - Homo sapiens (human)	KEGG		1	1	0
path:hsa04977	Vitamin digestion and absorption - Homo sapiens (human)	KEGG		1	1	0
path:hsa00310	Lysine degradation - Homo sapiens (human)	KEGG		1	1	0
path:hsa04976	Bile secretion - Homo sapiens (human)	KEGG		1	1	0
path:hsa00760	Nicotinate and nicotinamide metabolism - Homo sapiens (human)	KEGG		1	1	0
path:hsa04975	Fat digestion and absorption - Homo sapiens (human)	KEGG		1	1	0
path:hsa03008	Ribosome biogenesis in eukaryotes - Homo sapiens (human)	KEGG		1	1	0
path:hsa04974	Protein digestion and absorption - Homo sapiens (human)	KEGG		1	1	0
path:hsa00515	Mannose type O-glycan biosynthesis - Homo sapiens (human)	KEGG		1	1	0
path:hsa05321	Inflammatory bowel disease (IBD) - Homo sapiens (human)	KEGG		1	1	0
path:hsa05320	Autoimmune thyroid disease - Homo sapiens (human)	KEGG		1	1	0
path:hsa05221	Acute myeloid leukemia - Homo sapiens (human)	KEGG		1	1	0
path:hsa05322	Systemic lupus erythematosus - Homo sapiens (human)	KEGG		1	1	0
path:hsa04215	Apoptosis - multiple species - Homo sapiens (human)	KEGG		1	1	0
path:hsa05222	Small cell lung cancer - Homo sapiens (human)	KEGG		1	1	0
path:hsa04730	Long-term depression - Homo sapiens (human)	KEGG		1	1	0
path:hsa04213	Longevity regulating pathway - multiple species - Homo sapiens (human)	KEGG		1	1	0
path:hsa04136	Autophagy - other - Homo sapiens (human)	KEGG		1	1	0
path:hsa05144	Malaria - Homo sapiens (human)	KEGG		1	1	0
path:hsa00670	One carbon pool by folate - Homo sapiens (human)	KEGG		1	1	0
path:hsa00650	Butanoate metabolism - Homo sapiens (human)	KEGG		1	1	0
path:hsa05219	Bladder cancer - Homo sapiens (human)	KEGG		1	1	0
path:hsa04933	AGE-RAGE signaling pathway in diabetic complications - Homo sapiens (human)	KEGG		1	1	0
path:hsa00830	Retinol metabolism - Homo sapiens (human)	KEGG		1	1	0
path:hsa04923	Regulation of lipolysis in adipocytes - Homo sapiens (human)	KEGG		1	1	0
path:hsa04926	Relaxin signaling pathway - Homo sapiens (human)	KEGG		1	1	0
path:hsa04927	Cortisol synthesis and secretion - Homo sapiens (human)	KEGG		1	1	0
path:hsa04928	Parathyroid hormone synthesis, secretion and action - Homo sapiens (human)	KEGG		1	1	0
path:hsa00620	Pyruvate metabolism - Homo sapiens (human)	KEGG		1	1	0
path:hsa03060	Protein export - Homo sapiens (human)	KEGG		1	1	0
path:hsa04670	Leukocyte transendothelial migration - Homo sapiens (human)	KEGG		1	1	0
path:hsa05220	Chronic myeloid leukemia - Homo sapiens (human)	KEGG		1	1	0
path:hsa04514	Cell adhesion molecules (CAMs) - Homo sapiens (human)	KEGG		1	1	0
path:hsa04611	Platelet activation - Homo sapiens (human)	KEGG		1	1	0
path:hsa05223	Non-small cell lung cancer - Homo sapiens (human)	KEGG		1	1	0
path:hsa00140	Steroid hormone biosynthesis - Homo sapiens (human)	KEGG		1	1	0
path:hsa04146	Peroxisome - Homo sapiens (human)	KEGG		1	1	0
path:hsa00511	Other glycan degradation - Homo sapiens (human)	KEGG		1	1	0
path:hsa03410	Base excision repair - Homo sapiens (human)	KEGG		1	1	0
path:hsa04130	SNARE interactions in vesicular transport - Homo sapiens (human)	KEGG		1	1	0
path:hsa03010	Ribosome - Homo sapiens (human)	KEGG		1	1	0
path:hsa00770	Pantothenate and CoA biosynthesis - Homo sapiens (human)	KEGG		1	1	0
path:hsa05146	Amoebiasis - Homo sapiens (human)	KEGG		1	1	0
path:hsa00450	Selenocompound metabolism - Homo sapiens (human)	KEGG		1	1	0
path:hsa03018	RNA degradation - Homo sapiens (human)	KEGG		1	1	0
path:hsa05166	Human T-cell leukemia virus 1 infection - Homo sapiens (human)	KEGG		1	1	0
path:hsa03460	Fanconi anemia pathway - Homo sapiens (human)	KEGG		1	1	0
path:hsa05310	Asthma - Homo sapiens (human)	KEGG		1	1	0
path:hsa04068	FoxO signaling pathway - Homo sapiens (human)	KEGG		1	1	0
path:hsa05033	Nicotine addiction - Homo sapiens (human)	KEGG		1	1	0
path:hsa04540	Gap junction - Homo sapiens (human)	KEGG		1	1	0
path:hsa01040	Biosynthesis of unsaturated fatty acids - Homo sapiens (human)	KEGG		1	1	0
path:hsa04962	Vasopressin-regulated water reabsorption - Homo sapiens (human)	KEGG		1	1	0
path:hsa05014	Amyotrophic lateral sclerosis (ALS) - Homo sapiens (human)	KEGG		1	1	0
path:hsa04973	Carbohydrate digestion and absorption - Homo sapiens (human)	KEGG		1	1	0
path:hsa05143	African trypanosomiasis - Homo sapiens (human)	KEGG		1	1	0
path:hsa00730	Thiamine metabolism - Homo sapiens (human)	KEGG		1	1	0
path:hsa00630	Glyoxylate and dicarboxylate metabolism - Homo sapiens (human)	KEGG		1	1	0
path:hsa04911	Insulin secretion - Homo sapiens (human)	KEGG		1	1	0
path:hsa05162	Measles - Homo sapiens (human)	KEGG	NRBP1 (1)	0.793501	1	0
path:hsa05214	Glioma - Homo sapiens (human)	KEGG	ATP2B1 (1)	0.788796	1	0
path:hsa04024	cAMP signaling pathway - Homo sapiens (human)	KEGG	ATP2B1 (1)	0.785449	1	0
path:hsa04921	Oxytocin signaling pathway - Homo sapiens (human)	KEGG	ATP2B1 (1)	0.780938	1	0
path:hsa04114	Oocyte meiosis - Homo sapiens (human)	KEGG	ATP2B1 (1)	0.778318	1	0
path:hsa04912	GnRH signaling pathway - Homo sapiens (human)	KEGG	ATP2B1 (1)	0.775001	1	0
path:hsa04662	B cell receptor signaling pathway - Homo sapiens (human)	KEGG	NRBP1 (1)	0.77115	1	0
path:hsa05213	Endometrial cancer - Homo sapiens (human)	KEGG	NRBP1 (1)	0.768514	1	0
path:hsa04371	Apelin signaling pathway - Homo sapiens (human)	KEGG	ATP2B1 (1)	0.749429	1	0
path:hsa04621	NOD-like receptor signaling pathway - Homo sapiens (human)	KEGG	DNM1L (1)	0.746764	1	0
path:hsa05167	Kaposi sarcoma-associated herpesvirus infection - Homo sapiens (human)	KEGG	ATP2B1 (1), NRBP1 (1)	0.740004	1	0
path:hsa04668	TNF signaling pathway - Homo sapiens (human)	KEGG	DNM1L (1)	0.734704	1	0
path:hsa04931	Insulin resistance - Homo sapiens (human)	KEGG	NRBP1 (1)	0.730637	1	0
path:hsa04934	Cushing syndrome - Homo sapiens (human)	KEGG	NRBP1 (1)	0.729267	1	0
path:hsa04657	IL-17 signaling pathway - Homo sapiens (human)	KEGG	NRBP1 (1)	0.714835	1	0
path:hsa05163	Human cytomegalovirus infection - Homo sapiens (human)	KEGG	ATP2B1 (1), NRBP1 (1)	0.794752	1	0
path:hsa04217	Necroptosis - Homo sapiens (human)	KEGG	DNM1L (1)	0.695574	1	0
path:hsa04625	C-type lectin receptor signaling pathway - Homo sapiens (human)	KEGG	ATP2B1 (1)	0.797501	1	0
path:hsa04917	Prolactin signaling pathway - Homo sapiens (human)	KEGG	NRBP1 (1)	0.798275	1	0
path:hsa05215	Prostate cancer - Homo sapiens (human)	KEGG	NRBP1 (1)	0.885917	1	0
path:hsa04012	ErbB signaling pathway - Homo sapiens (human)	KEGG	NRBP1 (1)	0.884482	1	0
path:hsa05226	Gastric cancer - Homo sapiens (human)	KEGG	NRBP1 (1)	0.875227	1	0
path:hsa04660	T cell receptor signaling pathway - Homo sapiens (human)	KEGG	NRBP1 (1)	0.863208	1	0
path:hsa04915	Estrogen signaling pathway - Homo sapiens (human)	KEGG	ATP2B1 (1)	0.861376	1	0
path:hsa05034	Alcoholism - Homo sapiens (human)	KEGG	ATP2B1 (1)	0.860959	1	0
path:hsa04919	Thyroid hormone signaling pathway - Homo sapiens (human)	KEGG	NRBP1 (1)	0.85204	1	0
path:hsa04360	Axon guidance - Homo sapiens (human)	KEGG	NRBP1 (1)	0.844903	1	0
path:hsa05210	Colorectal cancer - Homo sapiens (human)	KEGG	NRBP1 (1)	0.838676	1	0
path:hsa04550	Signaling pathways regulating pluripotency of stem cells - Homo sapiens (human)	KEGG	NRBP1 (1)	0.837985	1	0
path:hsa04110	Cell cycle - Homo sapiens (human)	KEGG	NRBP1 (1)	0.834768	1	0
path:hsa04390	Hippo signaling pathway - Homo sapiens (human)	KEGG	NRBP1 (1)	0.806268	1	0
path:hsa04140	Autophagy - animal - Homo sapiens (human)	KEGG	SH3GLB1 (1)	0.803695	1	0
path:hsa05203	Viral carcinogenesis - Homo sapiens (human)	KEGG	ATP6V0A1 (2)	0.803193	1	0
path:hsa04310	Wnt signaling pathway - Homo sapiens (human)	KEGG	NRBP1 (1)	0.800494	1	0
path:hsa05418	Fluid shear stress and atherosclerosis - Homo sapiens (human)	KEGG	ATP2B1 (1)	0.797931	1	0
path:hsa05131	Shigellosis - Homo sapiens (human)	KEGG	HERC4 (1)	0.692609	1	0
path:hsa04722	Neurotrophin signaling pathway - Homo sapiens (human)	KEGG	ATP2B1 (1), NRBP1 (1)	0.690857	1	0
path:hsa04720	Long-term potentiation - Homo sapiens (human)	KEGG	ATP2B1 (1)	0.68461	1	0
path:hsa03420	Nucleotide excision repair - Homo sapiens (human)	KEGG	HERC4 (1)	0.29837	1	0
path:hsa03320	PPAR signaling pathway - Homo sapiens (human)	KEGG	HERC4 (1)	0.247348	1	0
path:hsa04970	Salivary secretion - Homo sapiens (human)	KEGG	ATP2B1 (1)	0.240486	1	0
path:hsa04924	Renin secretion - Homo sapiens (human)	KEGG	ATP2B1 (1)	0.229443	1	0
path:hsa04740	Olfactory transduction - Homo sapiens (human)	KEGG	ATP2B1 (1)	0.207864	1	0
path:hsa04270	Vascular smooth muscle contraction - Homo sapiens (human)	KEGG	ATP2B1 (1), DNM1L (1)	0.1728	1	0
path:hsa03015	mRNA surveillance pathway - Homo sapiens (human)	KEGG	DNM1L (2)	0.170613	1	0
path:hsa04141	Protein processing in endoplasmic reticulum - Homo sapiens (human)	KEGG	HERC4 (3)	0.167671	1	0
path:hsa04810	Regulation of actin cytoskeleton - Homo sapiens (human)	KEGG	ABI2 (4)	0.154663	1	0
path:hsa05010	Alzheimer disease - Homo sapiens (human)	KEGG	ATP2B1 (1), NRBP1 (1)	0.13793	1	0
path:hsa05012	Parkinson disease - Homo sapiens (human)	KEGG	HERC4 (2)	0.105915	1	0
path:hsa04150	mTOR signaling pathway - Homo sapiens (human)	KEGG	ATP6V0A1 (3), NRBP1 (1)	0.0987949	1	0
path:hsa04120	Ubiquitin mediated proteolysis - Homo sapiens (human)	KEGG	HERC4 (5)	0.0869739	1	0
path:hsa04744	Phototransduction - Homo sapiens (human)	KEGG	ATP2B1 (1)	0.0833036	1	0
path:hsa05152	Tuberculosis - Homo sapiens (human)	KEGG	ATP6V0A1 (3), ATP2B1 (1)	0.048773	1	1.85519
path:hsa04070	Phosphatidylinositol signaling system - Homo sapiens (human)	KEGG	ATP2B1 (1)	0.314141	1	0
path:hsa05217	Basal cell carcinoma - Homo sapiens (human)	KEGG	NRBP1 (1)	0.318664	1	0
path:hsa04971	Gastric acid secretion - Homo sapiens (human)	KEGG	ATP2B1 (1)	0.321195	1	0
path:hsa04916	Melanogenesis - Homo sapiens (human)	KEGG	ATP2B1 (1), NRBP1 (1)	0.322484	1	0
path:hsa04932	Non-alcoholic fatty liver disease (NAFLD) - Homo sapiens (human)	KEGG	NRBP1 (1)	0.684478	1	0
path:hsa04261	Adrenergic signaling in cardiomyocytes - Homo sapiens (human)	KEGG	ATP2B1 (1)	0.654473	1	0
path:hsa03040	Spliceosome - Homo sapiens (human)	KEGG	DNM1L (2)	0.637805	1	0
path:hsa04750	Inflammatory mediator regulation of TRP channels - Homo sapiens (human)	KEGG	ATP2B1 (1)	0.61962	1	0
path:hsa04022	cGMP-PKG signaling pathway - Homo sapiens (human)	KEGG	ATP2B1 (1)	0.618342	1	0
path:hsa04910	Insulin signaling pathway - Homo sapiens (human)	KEGG	ATP2B1 (1), NRBP1 (1)	0.601328	1	0
path:hsa05164	Influenza A - Homo sapiens (human)	KEGG	DNM1L (1), NRBP1 (1)	0.540729	1	0
path:hsa04218	Cellular senescence - Homo sapiens (human)	KEGG	ATP2B1 (1)	0.896653	1	0
path:hsa04020	Calcium signaling pathway - Homo sapiens (human)	KEGG	ATP2B1 (1)	0.536222	1	0
path:hsa04340	Hedgehog signaling pathway - Homo sapiens (human)	KEGG	NRBP1 (1)	0.485296	1	0
path:hsa04530	Tight junction - Homo sapiens (human)	KEGG	DNM1L (1), SH3GLB1 (1)	0.481143	1	0
path:hsa05133	Pertussis - Homo sapiens (human)	KEGG	ATP2B1 (1)	0.479046	1	0
path:hsa04713	Circadian entrainment - Homo sapiens (human)	KEGG	ATP2B1 (1)	0.478612	1	0
path:hsa05031	Amphetamine addiction - Homo sapiens (human)	KEGG	ATP2B1 (1)	0.430342	1	0
path:hsa04925	Aldosterone synthesis and secretion - Homo sapiens (human)	KEGG	ATP2B1 (1)	0.363638	1	0
path:hsa04728	Dopaminergic synapse - Homo sapiens (human)	KEGG	ATP2B1 (1), NRBP1 (1)	0.346151	1	0
path:hsa04922	Glucagon signaling pathway - Homo sapiens (human)	KEGG	ATP2B1 (1)	0.496529	1	0
path:hsa05224	Breast cancer - Homo sapiens (human)	KEGG	NRBP1 (1)	0.899906	1	0
path:hsa04015	Rap1 signaling pathway - Homo sapiens (human)	KEGG	ATP2B1 (1)	0.902132	1	0
path:hsa05225	Hepatocellular carcinoma - Homo sapiens (human)	KEGG	NRBP1 (1)	0.902217	1	0
path:hsa04964	Proximal tubule bicarbonate reclamation - Homo sapiens (human)	KEGG		1	1	0
path:hsa04620	Toll-like receptor signaling pathway - Homo sapiens (human)	KEGG		1	1	0
path:hsa00072	Synthesis and degradation of ketone bodies - Homo sapiens (human)	KEGG		1	1	0
path:hsa05150	Staphylococcus aureus infection - Homo sapiens (human)	KEGG		1	1	0
path:hsa00071	Fatty acid degradation - Homo sapiens (human)	KEGG		1	1	0
path:hsa05142	Chagas disease (American trypanosomiasis) - Homo sapiens (human)	KEGG		1	1	0
path:hsa04211	Longevity regulating pathway - Homo sapiens (human)	KEGG		1	1	0
path:hsa04392	Hippo signaling pathway - multiple species - Homo sapiens (human)	KEGG		1	1	0
path:hsa03020	RNA polymerase - Homo sapiens (human)	KEGG		1	1	0
path:hsa03022	Basal transcription factors - Homo sapiens (human)	KEGG		1	1	0
path:hsa00740	Riboflavin metabolism - Homo sapiens (human)	KEGG		1	1	0
path:hsa05410	Hypertrophic cardiomyopathy (HCM) - Homo sapiens (human)	KEGG		1	1	0
path:hsa00970	Aminoacyl-tRNA biosynthesis - Homo sapiens (human)	KEGG		1	1	0
path:hsa02010	ABC transporters - Homo sapiens (human)	KEGG		1	1	0
path:hsa04714	Thermogenesis - Homo sapiens (human)	KEGG		1	1	0
path:hsa03430	Mismatch repair - Homo sapiens (human)	KEGG		1	1	0
path:hsa04370	VEGF signaling pathway - Homo sapiens (human)	KEGG		1	1	0
path:hsa00440	Phosphonate and phosphinate metabolism - Homo sapiens (human)	KEGG		1	1	0
path:hsa00260	Glycine, serine and threonine metabolism - Homo sapiens (human)	KEGG		1	1	0
path:hsa04913	Ovarian steroidogenesis - Homo sapiens (human)	KEGG		1	1	0
path:hsa00040	Pentose and glucuronate interconversions - Homo sapiens (human)	KEGG		1	1	0
path:hsa05030	Cocaine addiction - Homo sapiens (human)	KEGG		1	1	0
path:hsa00920	Sulfur metabolism - Homo sapiens (human)	KEGG		1	1	0
path:hsa04122	Sulfur relay system - Homo sapiens (human)	KEGG		1	1	0
path:hsa04622	RIG-I-like receptor signaling pathway - Homo sapiens (human)	KEGG		1	1	0
path:hsa03050	Proteasome - Homo sapiens (human)	KEGG		1	1	0
path:hsa00514	Other types of O-glycan biosynthesis - Homo sapiens (human)	KEGG		1	1	0
path:hsa00601	Glycosphingolipid biosynthesis - lacto and neolacto series - Homo sapiens (human)	KEGG		1	1	0
path:hsa04152	AMPK signaling pathway - Homo sapiens (human)	KEGG		1	1	0
path:hsa04960	Aldosterone-regulated sodium reabsorption - Homo sapiens (human)	KEGG		1	1	0
path:hsa00860	Porphyrin and chlorophyll metabolism - Homo sapiens (human)	KEGG		1	1	0
path:hsa00750	Vitamin B6 metabolism - Homo sapiens (human)	KEGG		1	1	0
path:hsa00982	Drug metabolism - cytochrome P450 - Homo sapiens (human)	KEGG		1	1	0
path:hsa00983	Drug metabolism - other enzymes - Homo sapiens (human)	KEGG		1	1	0
path:hsa00980	Metabolism of xenobiotics by cytochrome P450 - Homo sapiens (human)	KEGG		1	1	0
path:hsa00603	Glycosphingolipid biosynthesis - globo and isoglobo series - Homo sapiens (human)	KEGG		1	1	0
path:hsa05032	Morphine addiction - Homo sapiens (human)	KEGG		1	1	0
path:hsa00100	Steroid biosynthesis - Homo sapiens (human)	KEGG		1	1	0
path:hsa00592	alpha-Linolenic acid metabolism - Homo sapiens (human)	KEGG		1	1	0
path:hsa00062	Fatty acid elongation - Homo sapiens (human)	KEGG		1	1	0
path:hsa04010	MAPK signaling pathway - Homo sapiens (human)	KEGG		1	1	0
path:hsa04972	Pancreatic secretion - Homo sapiens (human)	KEGG		1	1	0
path:hsa00290	Valine, leucine and isoleucine biosynthesis - Homo sapiens (human)	KEGG		1	1	0
path:hsa00230	Purine metabolism - Homo sapiens (human)	KEGG		1	1	0
path:hsa04658	Th1 and Th2 cell differentiation - Homo sapiens (human)	KEGG		1	1	0
path:hsa04659	Th17 cell differentiation - Homo sapiens (human)	KEGG		1	1	0
path:hsa00900	Terpenoid backbone biosynthesis - Homo sapiens (human)	KEGG		1	1	0
path:hsa04151	PI3K-Akt signaling pathway - Homo sapiens (human)	KEGG	NRBP1 (1)	0.976694	1	0
path:hsa05200	Pathways in cancer - Homo sapiens (human)	KEGG	ATP2B1 (1), NRBP1 (1)	0.97573	1	0
path:hsa05170	Human immunodeficiency virus 1 infection - Homo sapiens (human)	KEGG	ATP2B1 (1)	0.946916	1	0
path:hsa04014	Ras signaling pathway - Homo sapiens (human)	KEGG	ATP2B1 (1)	0.93297	1	0
path:hsa04510	Focal adhesion - Homo sapiens (human)	KEGG	NRBP1 (1)	0.913912	1	0
path:hsa04062	Chemokine signaling pathway - Homo sapiens (human)	KEGG	NRBP1 (1)	0.905135	1	0
path:hsa05160	Hepatitis C - Homo sapiens (human)	KEGG	NRBP1 (1)	0.905053	1	0
path:hsa04650	Natural killer cell mediated cytotoxicity - Homo sapiens (human)	KEGG		1	1	0
path:hsa05140	Leishmaniasis - Homo sapiens (human)	KEGG		1	1	0
path:hsa00061	Fatty acid biosynthesis - Homo sapiens (human)	KEGG		1	1	0
path:hsa04978	Mineral absorption - Homo sapiens (human)	KEGG		1	1	0
path:hsa00590	Arachidonic acid metabolism - Homo sapiens (human)	KEGG		1	1	0
path:hsa05145	Toxoplasmosis - Homo sapiens (human)	KEGG		1	1	0
path:hsa05161	Hepatitis B - Homo sapiens (human)	KEGG		1	1	0
path:hsa05202	Transcriptional misregulation in cancer - Homo sapiens (human)	KEGG		1	1	0
path:hsa05206	MicroRNAs in cancer - Homo sapiens (human)	KEGG		1	1	0
path:hsa05204	Chemical carcinogenesis - Homo sapiens (human)	KEGG		1	1	0
path:hsa05205	Proteoglycans in cancer - Homo sapiens (human)	KEGG		1	1	0
path:hsa03030	DNA replication - Homo sapiens (human)	KEGG		1	1	0
path:hsa03440	Homologous recombination - Homo sapiens (human)	KEGG		1	1	0
path:hsa00232	Caffeine metabolism - Homo sapiens (human)	KEGG		1	1	0
path:hsa04072	Phospholipase D signaling pathway - Homo sapiens (human)	KEGG		1	1	0
path:hsa04071	Sphingolipid signaling pathway - Homo sapiens (human)	KEGG		1	1	0
path:hsa00120	Primary bile acid biosynthesis - Homo sapiens (human)	KEGG		1	1	0
path:hsa00430	Taurine and hypotaurine metabolism - Homo sapiens (human)	KEGG		1	1	0
path:hsa04979	Cholesterol metabolism - Homo sapiens (human)	KEGG		1	1	0
path:hsa00591	Linoleic acid metabolism - Homo sapiens (human)	KEGG		1	1	0
path:hsa05130	Pathogenic Escherichia coli infection - Homo sapiens (human)	KEGG		1	1	0
path:hsa00400	Phenylalanine, tyrosine and tryptophan biosynthesis - Homo sapiens (human)	KEGG		1	1	0
